# Comparative genomics of *Streptococcus oralis* identifies large scale homologous recombination and a genetic variant associated with infection

**DOI:** 10.1101/2022.08.05.502949

**Authors:** Luke R. Joyce, Madison A. Youngblom, Harshini Cormaty, Evelyn Gartstein, Katie E. Barber, Ronda L. Akins, Caitlin S. Pepperell, Kelli L. Palmer

## Abstract

The viridans group streptococci (VGS) are a large consortium of commensal streptococci that colonize the human body. Many species within this group are opportunistic pathogens causing bacteremia and infective endocarditis (IE), yet little is known about why some strains cause invasive disease. Identification of virulence determinants is complicated by the difficulty of distinguishing between the closely related species of this group. Here, we analyzed genomic data from VGS isolated from patient blood cultures with invasive infections and from oral swabs of healthy volunteers and determined the best performing methods for species identification. Using whole-genome sequence data, we characterized the population structure of a diverse sample of *Streptococcus oralis* isolates and found evidence of frequent recombination. We used multiple genome-wide association study tools to identify candidate determinants of invasiveness. These tools gave consistent results, leading to the discovery of a single synonymous single nucleotide polymorphism (SNP) that was significantly associated with invasiveness. This SNP is within a previously undescribed gene that is conserved across the majority of VGS species. Using growth in the presence of human serum and a simulated infective endocarditis vegetation model, we were unable to identify a phenotype for the enriched allele in laboratory assays, suggesting a phenotype may be specific to natural infection. These data highlight the power of analyzing natural populations for gaining insight into pathogenicity, particularly for organisms with complex population structures like the VGS.

**Importance:** The viridians group streptococci (VGS) are a large collection of closely related commensal streptococci, with many being opportunistic pathogens causing invasive diseases such as bacteremia and infective endocarditis. Little is known about virulence determinants in these species, and there is a distinct lack of genomic information available for the VGS. In this study, we collected VGS isolates from invasive infections and healthy volunteers and performed whole genome sequencing for a suite of downstream analyses. We focused on a diverse sample of *Streptococcus oralis* genomes and identified high rates of recombination in the population as well as a single genome variant highly enriched in invasive isolates. The variant lies within a previously uncharacterized gene, *nrdM*, which shares homology with the anaerobic ribonucleoside triphosphate reductase, *nrdD*, and is highly conserved among VGS. This work increases our knowledge of VGS genomics and indicates that differences in virulence potential among *S. oralis* isolates is, at least in part, genetically determined.
