## Supplementary material for "Comparative genomics of *Streptococcus oralis* identifies large scale homologous recombination and a genetic variant associated with infection": Table S1

### Sheet: Sheet3
ID	Source	Clinical Identification (VITEK2/Microscan)	Genus	Species by 16S	Species by gyrB	Species by Kraken	Location	Biosample	SRA Accession	Assembly Accession
O8-1	Oral	NA	Lactobacillus	NA	NA	rhamnosus	Texas, USA	SAMN28194254	SRR19169999
S11	Blood	NA	Aerococcus	NA	NA	urinae	Texas, USA	SAMN28194255	SRR19169998
S47	Blood	Strep	Enterococcus	faecalis	NA	faecalis	Texas, USA	SAMN28194256	SRR19169997
O1-1	Oral	NA	Streptococcus	NA	NA	cristatus	Texas, USA	SAMN26876528	SRR18437196	GCA_023110605.1
O1-2	Oral	NA	Streptococcus	NA	mitis	mitis	Texas, USA	SAMN26876529	SRR18437195	GCA_023110595.1
O1-3	Oral	NA	Streptococcus	mitis group	oralis	oralis	Texas, USA	SAMN26876530	SRR18437184	GCA_023110555.1
O1-4	Oral	NA	Streptococcus	NA	oralis	oralis	Texas, USA	SAMN26876531	SRR18437173	GCA_023110535.1
O2-1	Oral	NA	Streptococcus	mitis group	mitis	mitis	Texas, USA	SAMN26876532	SRR18437162	GCA_023110515.1
O2-2	Oral	NA	Streptococcus	salivarius group	oralis	salivarius	Texas, USA	SAMN26876533	SRR18437151	GCA_023110495.1
O2-3	Oral	NA	Streptococcus	salivarius group	NA	salivarius	Texas, USA	SAMN26876534	SRR18437140	GCA_023110475.1
O3-1	Oral	NA	Streptococcus	NA	oralis	oralis	Texas, USA	SAMN26876535	SRR18437129	GCA_023110435.1
O3-2	Oral	NA	Streptococcus	salivarius group	anginosus	salivarius	Texas, USA	SAMN26876536	SRR18437118	GCA_023110575.1
O4-1	Oral	NA	Streptococcus	NA	mitis	mitis	Texas, USA	SAMN26876537	SRR18437116	GCA_023110415.1
O4-2	Oral	NA	Streptococcus	mitis group	mitis	mitis	Texas, USA	SAMN26876538	SRR18437194	GCA_023110445.1
O4-3	Oral	NA	Streptococcus	mitis group	oralis	oralis	Texas, USA	SAMN26876539	SRR18437193	GCA_023110325.1
O4-4	Oral	NA	Streptococcus	salivarius group	NA	vestibularis	Texas, USA	SAMN26876540	SRR18437192	GCA_023110355.1
O5	Oral	NA	Streptococcus	mitis group	oralis	oralis	Texas, USA	SAMN26876541	SRR18437191	GCA_023110385.1
O7-1	Oral	NA	Streptococcus	mitis group	mitis	mitis	Texas, USA	SAMN26876542	SRR18437190	GCA_023110375.1
O7-2	Oral	NA	Streptococcus	NA	mitis	mitis	Texas, USA	SAMN26876543	SRR18437189	GCA_023110315.1
O8-3	Oral	NA	Streptococcus	oralis	oralis	oralis	Texas, USA	SAMN26876544	SRR18437188	GCA_023110235.1
S01	Blood	VGS	Streptococcus	intermedius	constellatus	anginosus	Texas, USA	SAMN26876545	SRR18437187	GCA_023110255.1
S02	Blood	VGS	Streptococcus	oralis	oralis	oralis	Texas, USA	SAMN26876546	SRR18437186	GCA_023110265.1
S03	Blood	VGS	Streptococcus	NA	mitis	mitis	Texas, USA	SAMN26876547	SRR18437185	GCA_023110245.1
S04	Blood	VGS	Streptococcus	mitis group	mitis	mitis	Texas, USA	SAMN26876548	SRR18437183	GCA_023110215.1
S05	Blood	VGS	Streptococcus	infantis	infantis	sp. oral taxon 431	Texas, USA	SAMN26876549	SRR18437182	GCA_023110115.1
S06	Blood	VGS	Streptococcus	salivarius group	NA	vestibularis	Texas, USA	SAMN26876550	SRR18437181	GCA_023110145.1
S07	Blood	VGS	Streptococcus	mitis group	NA	parasanguinis	Texas, USA	SAMN26876551	SRR18437180	GCA_023110175.1
S07-2	Blood	NA	Streptococcus	mitis group	oralis	oralis	Texas, USA	SAMN26876552	SRR18437179	GCA_023110135.1
S08	Blood	NA	Streptococcus	anginosus group	anginosus	anginosus	Texas, USA	SAMN26876553	SRR18437178	GCA_023110155.1
S09	Blood	NA	Streptococcus	mitis group	oralis	oralis	Texas, USA	SAMN26876554	SRR18437177	GCA_023110095.1
S10	Blood	NA	Streptococcus	mitis group	oralis	oralis	Texas, USA	SAMN26876555	SRR18437176	GCA_023110065.1
S12	Blood	VGS	Streptococcus	mitis group	oralis	oralis	Texas, USA	SAMN26876556	SRR18437175	GCA_023110025.1
S13	Blood	Streptococcus bovis	Streptococcus	lutetiensis	NA	lutetiensis	Texas, USA	SAMN26876557	SRR18437174	GCA_023110015.1
S14	Blood	VGS	Streptococcus	mitis group	oralis	oralis	Texas, USA	SAMN26876558	SRR18437172	GCA_023110055.1
S15	Blood	VGS	Streptococcus	mitis group	NA	parasanguinis	Texas, USA	SAMN26876559	SRR18437171	GCA_023109985.1
S16	Blood	VGS	Streptococcus	anginosus	anginosus	anginosus	Texas, USA	SAMN26876560	SRR18437170	GCA_023109975.1
S17	Blood	VGS	Streptococcus	anginosus	anginosus	anginosus	Texas, USA	SAMN26876561	SRR18437169	GCA_023109925.1
S18	Blood	VGS	Streptococcus	gordonii	NA	gordonii	Texas, USA	SAMN26876562	SRR18437168	GCA_023109935.1
S19	Blood	NA	Streptococcus	gordonii	NA	gordonii	Texas, USA	SAMN26876563	SRR18437167	GCA_023109865.1
S20	Blood	NA	Streptococcus	anginosus	anginosus	anginosus	Texas, USA	SAMN26876564	SRR18437166	GCA_023109855.1
S21	Blood	VGS	Streptococcus	gordonii	NA	gordonii	Texas, USA	SAMN26876565	SRR18437165	GCA_023109885.1
S22	Blood	Streptococcus bovis	Streptococcus	pasteurianus	NA	pasteurianus	Texas, USA	SAMN26876566	SRR18437164	GCA_023109835.1
S23	Blood	VGS	Streptococcus	NA	constellatus	anginosus	Texas, USA	SAMN26876567	SRR18437163	GCA_023109915.1
S24	Blood	VGS	Streptococcus	sanguinis	NA	sanguinis	Texas, USA	SAMN26876568	SRR18437161	GCA_023109815.1
S25	Blood	NA	Streptococcus	mitis	mitis	mitis	Texas, USA	SAMN26876569	SRR18437160	GCA_023109755.1
S26	Blood	VGS	Streptococcus	anginosus group	anginosus	anginosus	Texas, USA	SAMN26876570	SRR18437159	GCA_023109795.1
S27	Blood	NA	Streptococcus	anginosus	anginosus	anginosus	Texas, USA	SAMN26876571	SRR18437158	GCA_023109745.1
S28	Blood	NA	Streptococcus	lutetiensis	NA	lutetiensis	Texas, USA	SAMN26876572	SRR18437157	GCA_023109735.1
S29	Blood	VGS	Streptococcus	parasanguinis	NA	parasanguinis	Texas, USA	SAMN26876573	SRR18437156	GCA_023109715.1
S30	Blood	NA	Streptococcus	intermedius	constellatus	anginosus	Texas, USA	SAMN26876574	SRR18437155	GCA_023109685.1
S31	Blood	Streptococcus bovis	Streptococcus	pasteurianus	NA	gallolyticus	Texas, USA	SAMN26876575	SRR18437154	GCA_023109635.1
S32	Blood	VGS	Streptococcus	parasanguinis	NA	parasanguinis	Texas, USA	SAMN26876576	SRR18437153	GCA_023109675.1
S33	Blood	NA	Streptococcus	NA	oralis	oralis	Texas, USA	SAMN26876577	SRR18437152	GCA_023109655.1
S34	Blood	VGS	Streptococcus	anginosus group	constellatus	anginosus	Texas, USA	SAMN26876578	SRR18437150	GCA_023109615.1
S35	Blood	NA	Streptococcus	gordonii	NA	gordonii	Texas, USA	SAMN26876579	SRR18437149	GCA_023109575.1
S36	Blood	VGS	Streptococcus	gordonii	NA	gordonii	Texas, USA	SAMN26876580	SRR18437148	GCA_023109545.1
S37	Blood	Streptococcus bovis	Streptococcus	pasteurianus	NA	pasteurianus	Texas, USA	SAMN26876581	SRR18437147	GCA_023109535.1
S38	Blood	VGS	Streptococcus	mutans	NA	mutans	Texas, USA	SAMN26876582	SRR18437146	GCA_023109585.1
S39	Blood	NA	Streptococcus	mitis group	mitis	mitis	Texas, USA	SAMN26876583	SRR18437145	GCA_023109515.1
S40	Blood	Streptococcus	Streptococcus	mitis group	oralis	oralis	Texas, USA	SAMN26876584	SRR18437144	GCA_023109465.1
S41	Blood	VGS	Streptococcus	NA	anginosus	anginosus	Texas, USA	SAMN26876585	SRR18437143	GCA_023109445.1
S42	Blood	VGS	Streptococcus	mitis group	anginosus	anginosus	Texas, USA	SAMN26876586	SRR18437142	GCA_023109435.1
S43	Blood	NA	Streptococcus	mitis group	NA	pasteurianus	Texas, USA	SAMN26876587	SRR18437141	GCA_023109495.1
S44	Blood	VGS	Streptococcus	salivarius group	oralis	oralis	Texas, USA	SAMN26876588	SRR18437139	GCA_023109405.1
S45	Blood	VGS	Streptococcus	intermedius	constellatus	anginosus	Texas, USA	SAMN26876589	SRR18437138	GCA_023109395.1
S46	Blood	NA	Streptococcus	mitis group	NA	sp. oral taxon 431	Texas, USA	SAMN26876590	SRR18437137	GCA_023115445.1
S48	Blood	Streptococcus salivarius	Streptococcus	NA	NA	salivarius	Mississippi, USA	SAMN26876591	SRR18437136	GCA_023109335.1
S49	Blood	Streptococcus salivarius	Streptococcus	salivarius group	NA	salivarius	Mississippi, USA	SAMN26876592	SRR18437135	GCA_023109355.1
S50	Blood	Streptococcus mitis/oralis	Streptococcus	oralis	oralis	oralis	Mississippi, USA	SAMN26876593	SRR18437134	GCA_023109315.1
S51	Blood	Streptococcus mitis/oralis	Streptococcus	mitis group	oralis	oralis	Mississippi, USA	SAMN26876594	SRR18437133	GCA_023109275.1
S52	Blood	Streptococcus salivarius	Streptococcus	salivarius group	NA	salivarius	Mississippi, USA	SAMN26876595	SRR18437132	GCA_023109245.1
S53	Blood	Streptococcus mitis/oralis	Streptococcus	mitis group	mitis	mitis	Mississippi, USA	SAMN26876596	SRR18437131	GCA_023109235.1
S54	Blood	Streptococcus constellatus	Streptococcus	anginosus group	constellatus	anginosus	Mississippi, USA	SAMN26876597	SRR18437130	GCA_023109215.1
S55	Blood	Streptococcus constellatus	Streptococcus	anginosus group	constellatus	anginosus	Mississippi, USA	SAMN26876598	SRR18437128	GCA_023109295.1
S56	Blood	VGS	Streptococcus	mitis group	oralis	oralis	Mississippi, USA	SAMN26876599	SRR18437127	GCA_023109195.1
S57	Blood	Streptococcus mitis/oralis	Streptococcus	mitis group	oralis	oralis	Mississippi, USA	SAMN26876600	SRR18437126	GCA_023109155.1
S60	Blood	Streptococcus constellatus	Streptococcus	anginosus group	constellatus	anginosus	Mississippi, USA	SAMN26876601	SRR18437125	GCA_023109175.1
S61	Blood	Streptococcus mitis/oralis	Streptococcus	mitis group	mitis	mitis	Mississippi, USA	SAMN26876602	SRR18437124	GCA_023109105.1
S62	Blood	Streptococcus mitis/oralis	Streptococcus	mitis group	mitis	mitis	Mississippi, USA	SAMN26876603	SRR18437123	GCA_023109075.1
S63	Blood	Streptococcus constellatus	Streptococcus	anginosus	anginosus	anginosus	Mississippi, USA	SAMN26876604	SRR18437122	GCA_023109095.1
S64	Blood	Streptococcus anginosus	Streptococcus	anginosus	anginosus	anginosus	Mississippi, USA	SAMN26876605	SRR18437121	GCA_023109055.1
S65	Blood	Streptococcus mitis/oralis	Streptococcus	NA	infantis	sp. oral taxon 431	Mississippi, USA	SAMN26876606	SRR18437120	GCA_023108995.1
S66	Blood	Streptococcus mitis/oralis	Streptococcus	mitis group	oralis	oralis	Mississippi, USA	SAMN26876607	SRR18437119	GCA_023109005.1
S67	Blood	Streptococcus anginosus	Streptococcus	anginosus group	anginosus	anginosus	Mississippi, USA	SAMN26876608	SRR18437117	GCA_023109135.1
