## Supplementary material for "Comparative genomics of *Streptococcus oralis* identifies large scale homologous recombination and a genetic variant associated with infection": Table S2

### Sheet: oralis_id
Isolate name	Source	Source detail	Other Name	Species on NCBI	Subspecies	nrdM allele	nrdM-phenotype match?	From this study?	SRA	Assembly	strain duplicates	notes
B01	Blood	Infective endocarditis	S02	S. oralis	tigurinus	T	Yes	Yes	SRR18437186	GCA_023110265.1
B02	Blood	Infective endocarditis	S07-2	S. oralis	oralis	C	No	Yes	SRR18437179	GCA_023110135.1
B03	Blood	Infective endocarditis	S09	S. oralis	oralis	T	Yes	Yes	SRR18437177	GCA_023110095.1
B04	Blood	Infective endocarditis	S10	S. oralis	tigurinus	T	Yes	Yes	SRR18437176	GCA_023110065.1
B05	Blood	Infective endocarditis	S12	S. oralis	oralis	C	No	Yes	SRR18437175	GCA_023110025.1
B06	Blood	Infective endocarditis	S14	S. oralis	oralis	C	No	Yes	SRR18437172	GCA_023110055.1
B07	Blood	Infective endocarditis	S33	S. oralis	tigurinus	T	Yes	Yes	SRR18437152	GCA_023109655.1
B08	Blood	Infective endocarditis	S40	S. oralis	tigurinus	T	Yes	Yes	SRR18437144	GCA_023109465.1
B09	Blood	Infective endocarditis	S44	S. oralis	tigurinus	T	Yes	Yes	SRR18437139	GCA_023109405.1
B10	Blood	Infective endocarditis	S50	S. oralis	tigurinus	T	Yes	Yes	SRR18437134	GCA_023109315.1
B11	Blood	Infective endocarditis	S51	S. oralis	oralis	C	No	Yes	SRR18437133	GCA_023109275.1
B12	Blood	Infective endocarditis	S56	S. oralis	oralis	T	Yes	Yes	SRR18437127	GCA_023109195.1
B13	Blood	Infective endocarditis	S57	S. oralis	oralis	T	Yes	Yes	SRR18437126	GCA_023109155.1
B14	Blood	Infective endocarditis	S66	S. oralis	tigurinus	T	Yes	Yes	SRR18437119	GCA_023109005.1
B15	Blood	Infective endocarditis	FDAARGOS_367	S. oralis	oralis	C	No	No	SRR5866638		B51
B16	Blood	Blood		S. mitis	oralis	T	Yes	No	SRR7407860			labeled as S. mitis in NCBI
B17	Blood	Bloodstream infection		S. mitis	oralis	T	Yes	No	SRR7407861			labeled as S. mitis in NCBI
B18	Blood	Blood culture	AZ_3a	S. oralis subsp. tigurinus	tigurinus	T	Yes	No		GCA_000344275.1		assembly has been suppressed
B19	Blood	Blood	DD30	S. oralis	oralis	T	Yes	No		GCA_001579095.1
B20	Blood	Blood	S.MIT/ORALIS-351	S. oralis	oralis	T	Yes	No		GCA_001983955.1
B21	Blood	Infective endocarditis	AZ_14	S. oralis subsp. tigurinus	tigurinus	T	Yes	No		GCA_002093515.1
B22	Blood	Infective endocarditis	AZ_8	S. oralis subsp. tigurinus	tigurinus	T	Yes	No		GCA_002093545.1
B23	Blood	Infective endocarditis	OD_338919_11	S. oralis subsp. oralis	oralis	T	Yes	No		GCA_002096175.1
B24	Blood	Infective endocarditis	B_007274_11	S. oralis subsp. oralis	oralis	T	Yes	No		GCA_002096195.1
B25	Blood	Infective endocarditis	RH_5486_10	S. oralis subsp. oralis	oralis	T	Yes	No		GCA_002096205.1
B26	Blood	Infective endocarditis	OD_348934_12	S. oralis subsp. tigurinus	tigurinus	C	No	No		GCA_002096215.1
B27	Blood	Infective endocarditis	RH_49702_11	S. oralis subsp. tigurinus	tigurinus	T	Yes	No		GCA_002096255.1
B28	Blood	Infective endocarditis	OD_314165_09	S. oralis subsp. tigurinus	tigurinus	T	Yes	No		GCA_002096275.1
B29	Blood	Infective endocarditis	OD_339823_10	S. oralis subsp. tigurinus	tigurinus	T	Yes	No		GCA_002096285.1
B30	Blood	Infective endocarditis	RH_48720_11	S. oralis subsp. tigurinus	tigurinus	T	Yes	No		GCA_002096295.1
B31	Blood	Infective endocarditis	Y_5914_11	S. oralis subsp. dentisani	dentisani	C	No	No		GCA_002096335.1
B32	Blood	Infective endocarditis	OD_326128_08	S. oralis subsp. tigurinus	tigurinus	T	Yes	No		GCA_002096355.1
B33	Blood	Infective endocarditis	B_003802_10	S. oralis subsp. tigurinus	tigurinus	T	Yes	No		GCA_002096365.1
B34	Blood	Infective endocarditis	RH_8610_08	S. oralis subsp. oralis	oralis	T	Yes	No		GCA_002096375.1
B35	Blood	Infective endocarditis	OD_311286_11	S. oralis subsp. tigurinus	tigurinus	T	Yes	No		GCA_002096415.1
B36	Blood	Infective endocarditis	Y_11577_11	S. oralis subsp. oralis	oralis	T	Yes	No		GCA_002096435.1
B37	Blood	Infective endocarditis	RH_57980_07	S. oralis subsp. oralis	oralis	T	Yes	No		GCA_002096445.1
B38	Blood	Infective endocarditis	RH_50443_09	S. oralis subsp. oralis	oralis	T	Yes	No		GCA_002096455.1
B39	Blood	Infective endocarditis	OD_336064_07	S. oralis subsp. oralis	oralis	T	Yes	No		GCA_002096495.1
B40	Blood	Infective endocarditis	OD_332610_07	S. oralis subsp. oralis	oralis	T	Yes	No		GCA_002096515.1
B41	Blood	Infective endocarditis	RH_34706_11	S. oralis subsp. oralis	oralis	T	Yes	No		GCA_002096525.1
B42	Blood	Infective endocarditis	RH_1735_08	S. oralis subsp. oralis	oralis	T	Yes	No		GCA_002096535.1
B43	Blood	Infective endocarditis	OD_321121_09	S. oralis subsp. oralis	oralis	T	Yes	No		GCA_002096575.1
B44	Blood	Infective endocarditis	OD_311844-09	S. oralis subsp. oralis	oralis	T	Yes	No		GCA_002096595.1
B45	Blood	Infective endocarditis	B_19836_11	S. oralis subsp. oralis	oralis	T	Yes	No		GCA_002096605.1
B46	Blood	Infective endocarditis	RH_9883_08	S. oralis subsp. dentisani	dentisani	C	No	No		GCA_002096615.1
B47	Blood	Infective endocarditis	RH_70047_11	S. oralis subsp. dentisani	dentisani	C	No	No		GCA_002096655.1
B48	Blood	Infective endocarditis	RH_55407_11	S. oralis subsp. dentisani	dentisani	C	No	No		GCA_002096675.1
B49	Blood	Infective endocarditis	RH_13585_10	S. oralis subsp. dentisani	dentisani	T	Yes	No		GCA_002096685.1
B50	Blood	Infective endocarditis	Y_052157_08	S. oralis subsp. dentisani	dentisani	C	No	No		GCA_002096695.1
B51	Blood	Infective endocarditis	FDAARGOS_367	S. oralis	oralis	C	No	No		GCA_002386345.1	B15
O01	Oral	Oral swab - healthy subject	O1-3	S. oralis	dentisani	C	Yes	Yes	SRR18437184	GCA_023110555.1
O02	Oral	Oral swab - healthy subject	O1-4	S. oralis	dentisani	C	Yes	Yes	SRR18437173	GCA_023110535.1
O03	Oral	Oral swab - healthy subject	O3-1	S. oralis	dentisani	C	Yes	Yes	SRR18437129	GCA_023110435.1
O04	Oral	Oral swab - healthy subject	O4-3	S. oralis	oralis	C	Yes	Yes	SRR18437193	GCA_023110325.1
O05	Oral	Oral swab - healthy subject	O5	S. oralis	oralis	C	Yes	Yes	SRR18437191	GCA_023110385.1
O06	Oral	Oral swab - healthy subject	O8-3	S. oralis	oralis	C	Yes	Yes	SRR18437188	GCA_023110235.1
O07	Oral	Dental plaque	BCA11	S. mitis	dentisani	C	Yes	No	SRR7532484			labeled as S. mitis in NCBI
O08	Oral	Dental plaque	BCC60	S. mitis	tigurinus	C	Yes	No	SRR7532488			labeled as S. mitis in NCBI
O09	Oral	Dental plaque	BCC63	S. oralis	oralis	T	No	No	SRR7532491
O10	Oral	Dental plaque	BCC58	S. oralis	oralis	T	No	No	SRR7532494
O11	Oral	Dental plaque	BCC59	S. oralis	dentisani	C	Yes	No	SRR7532495
O12	Oral	Dental plaque	BCA16	S. mitis	dentisani	C	Yes	No	SRR7532498			labeled as S. mitis in NCBI
O13	Oral	Dental plaque	BCA18	S. oralis	oralis	C	Yes	No	SRR7532500
O14	Oral	Dental plaque	BCA17	S. oralis	oralis	T	No	No	SRR7532501
O15	Oral	Dental plaque	BCA1	S. oralis	dentisani	C	Yes	No	SRR7532502
O16	Oral	Dental plaque	BCA19	S. oralis	oralis	C	Yes	No	SRR7532503
O17	Oral	Dental plaque	BCA21	S. oralis	oralis	C	Yes	No	SRR7532504
O18	Oral	Dental plaque	KLC11	S. mitis	dentisani	C	Yes	No	SRR7532508			labeled as S. mitis in NCBI
O19	Oral	Dental plaque	BCA2	S. oralis subsp. dentisani	dentisani	C	Yes	No	SRR7532513
O20	Oral	Dental plaque	BCC02	S. oralis	oralis	T	No	No	SRR7532519
O21	Oral	Dental plaque	KLC05	S. oralis	oralis	C	Yes	No	SRR7532525
O22	Oral	Dental plaque	KLC07	S. mitis	dentisani	C	Yes	No	SRR7532529			labeled as S. mitis in NCBI
O23	Oral	Dental plaque	BCC10	S. oralis	dentisani	C	Yes	No	SRR7532540
O24	Oral	Dental plaque	BCC12	S. oralis	dentisani	C	Yes	No	SRR7532548
O25	Oral	Dental plaque	BCC11	S. oralis	oralis	C	Yes	No	SRR7532549
O26	Oral	Dental plaque	BCC19	S. oralis	oralis	T	No	No	SRR7532556
O27	Oral	Dental plaque	BCC26	S. oralis	dentisani	C	Yes	No	SRR7532568
O28	Oral	Dental plaque	BCC52	S. oralis	oralis	C	Yes	No	SRR7532574
O29	Oral	Dental plaque	BCC50	S. oralis	oralis	T	No	No	SRR7532576
O30	Oral	Dental plaque	BCC40	S. mitis	dentisani	C	Yes	No	SRR7532583			labeled as S. mitis in NCBI
O31	Oral	Dental plaque	BCC38	S. oralis	oralis	C	Yes	No	SRR7532585
O32	Oral	Dental plaque	BCC35	S. oralis	oralis	C	Yes	No	SRR7532586
O33	Oral	Dental plaque	BCC36	S. mitis	dentisani	C	Yes	No	SRR7532587			labeled as S. mitis in NCBI
O34	Oral	Dental plaque	BCC33	S. mitis	dentisani	C	Yes	No	SRR7532588			labeled as S. mitis in NCBI
O35	Oral	Oral	ATCC 35037	S. oralis	oralis	T	No	No		GCA_000148565.1		assembly has been suppressed
O36	Oral	Oral cavity	ATCC 49296	S. oralis	oralis	C	Yes	No		GCA_000185265.1
O37	Oral	Dental biofilm - healthy subject	SK141	S. oralis	oralis	C	Yes	No		GCA_000722675.1	O41
O38	Oral	Oral cavity - healthy subject	SK143	S. oralis	oralis	C	Yes	No		GCA_000722845.1
O39	Oral	Dental plaque	COL85/1862	S. oralis subsp. oralis	oralis	T	No	No		GCA_000959945.1
O40	Oral	Dental plaque	OP51	S. oralis subsp. oralis	oralis	C	Yes	No		GCA_000959975.1
O41	Oral	Dental plaque	SK141	S. oralis subsp. oralis	oralis	C	Yes	No		GCA_000960035.1	O37
O42	Oral	Dental plaque	UC5873	S. oralis subsp. tigurinus	tigurinus	C	Yes	No		GCA_000960105.1
O43	Oral	Oral cavity	DD05	S. oralis	dentisani	C	Yes	No		GCA_001578705.1
O44	Oral	Oral cavity	DD14	S. oralis	tigurinus	C	Yes	No		GCA_001578855.1
O45	Oral	Oral cavity	DD15	S. oralis	tigurinus	C	Yes	No		GCA_001578935.1
O46	Oral	Oral cavity	DD16	S. oralis	tigurinus	C	Yes	No		GCA_001578945.1
O47	Oral	Oral cavity	DD24	S. oralis	dentisani	T	No	No		GCA_001579175.1
O48	Oral	Oral cavity	DD25	S. oralis	oralis	T	No	No		GCA_001579525.1
O49	Oral	Oral cavity	DD17	S. oralis	tigurinus	T	No	No		GCA_001579625.1
O50	Oral	Dental plaque	JPIIBV3	S. oralis	oralis	C	Yes	No		GCA_001588645.1
O51	Oral	Dental plaque	JPIBVI	S. oralis subsp. tigurinus	tigurinus	T	No	No		GCA_001588695.1
O52	Oral	Dental plaque	DGIIBVI	S. oralis subsp. tigurinus	tigurinus	T	No	No		GCA_001588825.1
O53	Oral	Mouth	CCUG 24891	S. oralis	oralis	T	No	No		GCA_001639375.1	O55
O54	Oral	Dental plaque	CCUG 62648	S. oralis	oralis	C	Yes	No		GCA_001639395.1
O55	Oral	Mouth	CCUG 13229	S. oralis	oralis	T	No	No		GCA_002014885.1	O53
O56	Oral	Oral	ATCC 6249	S. mitis	dentisani	T	No	No		GCA_000146585.1		labeled as S. mitis in NCBI
O57	Oral	Throat	SK313	S. oralis	tigurinus	T	No	No		GCA_000223235.1		assembly has been suppressed
